# Computational genomic analysis of the lung tissue microenvironment in COVID-19 patients

**DOI:** 10.1101/2021.05.28.446250

**Authors:** Krithika Bhuvaneshwar, Subha Madhavan, Yuriy Gusev

## Abstract

The coronavirus disease 2019 (COVID-19) pandemic caused by the SARS-CoV-2 virus has affected over 170 million people, and caused over 3.5 million deaths throughout the world as of May 2021. Although over 150 million people around the world have recovered from this disease, the long term effects of the disease are still under study. A year after the start of the pandemic, data from COVID-19 recovered patients shows multiple organs affected with a broad spectrum of manifestations. Long term effects of SARS-CoV-2 infection includes fatigue, chest pain, cellular damage, and robust innate immune response with inflammatory cytokine production. More clinical studies and clinical trials are needed to not only document, but also to understand and determine the factors that predispose certain people to the long term side effects of his infection.

In this manuscript, our goal was to explore the multidimensional landscape of infected lung tissue microenvironment to better understand complex interactions between SARS-CoV-2 viral infection, immune response and the lungs microbiome of COVID-19 patients. Each sample was analyzed with several machine learning tools allowing simultaneous detection and quantification of viral RNA amount at genome and gene level; human gene expression and fractions of major types of immune cells, as well as metagenomic analysis of bacterial and viral abundance. To contrast and compare specific viral response to SARS-COV-2 we have analyzed deep sequencing data from additional cohort of patients infected with NL63 strain of corona virus.

Our correlation analysis of three types of measurements in patients i.e. fraction of viral RNA (at genome and gene level), Human RNA (transcripts and gene level) and bacterial RNA (metagenomic analysis), showed significant correlation between viral load as well as level of specific viral gene expression with the fractions of immune cells present in lung lavage as well as with abundance of major fractions of lung microbiome in COVID-19 patients.

Our exploratory study has provided novel insights into complex regulatory signaling interactions and correlative patterns between the viral infection, inhibition of innate and adaptive immune response as well as microbiome landscape of the lung tissue. These initial findings could provide better understanding of the diverse dynamics of immune response and the side effects of the SARS-CoV-2 infection.
