## Supplementary File 1 for "Computational genomic analysis of the lung tissue microenvironment in COVID-19 patients"

### Sheet: Suppl File 1A SARS Genome viGEN
Supplementary File 1A: Estimated viral genome copy numbers in 5 patients from the SARS-COV-2 dataset.
The 5 columns with the names “SRR..” are the sample IDs. Table shows viral genome copy number values for all coronaviruses where copy number is more than 0. The genome level raw counts were converted into copy number values assuming that the read length was 150
Viral Genome	SRR11092059	SRR11092060	SRR11092061	SRR11092062	SRR11092063	Name of Virus
MT123291	285.41	435.68	979.05	380.21	121.16	Severe acute respiratory syndrome coronavirus 2 isolate SARS-CoV-2/IQTC02/human/2020/CHN, complete genome
gi|12175745|ref|	6.11	18.79	24.27	47.14	51.84	Human coronavirus 229E
NC_002645.1|
MT039890	3.79	9.44	12.53	27.11	26.74	Severe acute respiratory syndrome coronavirus 2 isolate SNU01, complete genome
MT007544	2.84	7.9	10.09	22.26	21.19	Severe acute respiratory syndrome coronavirus 2 isolate Australia/VIC01/2020, complete genome
MT135041	2.68	6.93	8.58	19.66	18.43	Severe acute respiratory syndrome coronavirus 2 isolate SARS-CoV-2/105/human/2020/CHN, complete genome
MT135042	3	6.55	8.11	19.49	18.35	Severe acute respiratory syndrome coronavirus 2 isolate SARS-CoV-2/231/human/2020/CHN, complete genome
MT049951	2.57	6.76	8.29	19.16	18.27	Severe acute respiratory syndrome coronavirus 2 isolate SARS-CoV-2/Yunnan-01/human/2020/CHN, complete genome
MT135043	2.6	6.68	8.6	18.95	18.25	Severe acute respiratory syndrome coronavirus 2 isolate SARS-CoV-2/233/human/2020/CHN, complete genome
MT135044	2.48	6.77	8.44	18.81	18.24	Severe acute respiratory syndrome coronavirus 2 isolate SARS-CoV-2/235/human/2020/CHN, complete genome
MN908947	2.2	6.05	6.7	16.64	15.28	Severe acute respiratory syndrome coronavirus 2 isolate Wuhan-Hu-1, complete genome
MT019531	1.97	5	5.88	15.22	13.04	Severe acute respiratory syndrome coronavirus 2 isolate BetaCoV/Wuhan/IPBCAMS-WH-03/2019, complete genome
MT019529	2.06	4.55	6.03	14.63	12.97	Severe acute respiratory syndrome coronavirus 2 isolate BetaCoV/Wuhan/IPBCAMS-WH-01/2019, complete genome
gi|30271926|ref|	0.43	1.02	1.57	3.04	3.39	SARS coronavirus
NC_004718.3|
MT020880	0.39	0.18	0.2	2.84	0.35	Severe acute respiratory syndrome coronavirus 2 isolate 2019-nCoV/USA-WA1-A12/2020, complete genome
MT066176	0.41	0.22	0.13	2.99	0.33	Severe acute respiratory syndrome coronavirus 2 isolate SARS-CoV-2/NTU02/2020/TWN, complete genome
MT123290	0.54	0.38	0.15	3.33	0.3	Severe acute respiratory syndrome coronavirus 2 isolate SARS-CoV-2/IQTC01/human/2020/CHN, complete genome
MT039887	0.55	0.23	0.12	3.29	0.3	Severe acute respiratory syndrome coronavirus 2 isolate 2019-nCoV/USA-WI1/2020, complete genome
MN988713	0.43	0.25	0.12	2.9	0.3	Severe acute respiratory syndrome coronavirus 2 isolate 2019-nCoV/USA-IL1/2020, complete genome
MT118835	0.6	0.24	0.18	2.9	0.29	Severe acute respiratory syndrome coronavirus 2 isolate 2019-nCoV/USA-CA9/2020, complete genome
MN994468	0.49	0.2	0.12	2.97	0.29	Severe acute respiratory syndrome coronavirus 2 isolate 2019-nCoV/USA-CA2/2020, complete genome
MT093571	0.39	0.23	0.14	3.16	0.28	Severe acute respiratory syndrome coronavirus 2 isolate SARS-CoV-2/01/human/2020/SWE, complete genome
MN996530	0.57	0.17	0.16	3.34	0.27	Severe acute respiratory syndrome coronavirus 2 isolate WIV06, complete genome
MT039873	0.53	0.21	0.16	3.33	0.26	Severe acute respiratory syndrome coronavirus 2 isolate HZ-1, complete genome
MT027063	0.45	0.15	0.1	3.04	0.25	Severe acute respiratory syndrome coronavirus 2 isolate 2019-nCoV/USA-CA4/2020, complete genome
MT106053	0.64	0.2	0.16	3.03	0.25	Severe acute respiratory syndrome coronavirus 2 isolate 2019-nCoV/USA-CA8/2020, complete genome
MT019532	0.55	0.27	0.11	3.19	0.25	Severe acute respiratory syndrome coronavirus 2 isolate BetaCoV/Wuhan/IPBCAMS-WH-04/2019, complete genome
MT072688	0.45	0.29	0.12	3.3	0.25	Severe acute respiratory syndrome coronavirus 2 isolate SARS0CoV-2/61-TW/human/2020/ NPL, complete genome
MN996529	0.55	0.22	0.11	3.06	0.25	Severe acute respiratory syndrome coronavirus 2 isolate WIV05, complete genome
MT027062	0.44	0.24	0.14	3.33	0.25	Severe acute respiratory syndrome coronavirus 2 isolate 2019-nCoV/USA-CA3/2020, complete genome
MT106052	0.53	0.3	0.14	3.28	0.24	Severe acute respiratory syndrome coronavirus 2 isolate 2019-nCoV/USA-CA7/2020, complete genome
MT019533	0.52	0.23	0.16	2.95	0.24	Severe acute respiratory syndrome coronavirus 2 isolate BetaCoV/Wuhan/IPBCAMS-WH-05/2020, complete genome
MT012098	0.53	0.2	0.09	3.01	0.23	Severe acute respiratory syndrome coronavirus 2 isolate SARS-CoV-2/29/human/2020/IND, complete genome
MN988668	0.4	0.34	0.12	3.26	0.23	Severe acute respiratory syndrome coronavirus 2 isolate 2019-nCoV WHU01, complete genome
MT106054	0.5	0.24	0.16	3.08	0.23	Severe acute respiratory syndrome coronavirus 2 isolate 2019-nCoV/USA-TX1/2020, complete genome
MN996527	0.51	0.27	0.1	2.9	0.23	Severe acute respiratory syndrome coronavirus 2 isolate WIV02, complete genome
MT152824	0.54	0.2	0.16	2.69	0.22	Severe acute respiratory syndrome coronavirus 2 isolate SARS-CoV-2/WA2/human/2020/USA, complete genome
MT019530	0.5	0.28	0.14	3.54	0.22	Severe acute respiratory syndrome coronavirus 2 isolate BetaCoV/Wuhan/IPBCAMS-WH-02/2019, complete genome
MN975262	0.43	0.23	0.14	2.92	0.22	Severe acute respiratory syndrome coronavirus 2 isolate 2019-nCoV_HKU-SZ-005b_2020, complete genome
MN996528	0.46	0.25	0.19	3.28	0.22	Severe acute respiratory syndrome coronavirus 2 isolate WIV04, complete genome
MT050493	0.47	0.19	0.13	3.18	0.22	Severe acute respiratory syndrome coronavirus 2 isolate SARS-CoV-2/166/human/2020/IND, complete genome
MT020881	0.38	0.22	0.15	3.27	0.22	Severe acute respiratory syndrome coronavirus 2 isolate 2019-nCoV/USA-WA1-F6/2020, complete genome
MN994467	0.49	0.26	0.07	3.02	0.21	Severe acute respiratory syndrome coronavirus 2 isolate 2019-nCoV/USA-CA1/2020, complete genome
MT126808	0.43	0.19	0.17	3.15	0.21	Severe acute respiratory syndrome coronavirus 2 isolate SARS-CoV-2/SP02/human/2020/BRA, complete genome
MN988669	0.54	0.23	0.11	3.24	0.21	Severe acute respiratory syndrome coronavirus 2 isolate 2019-nCoV WHU02, complete genome
MT066175	0.53	0.18	0.1	2.87	0.2	Severe acute respiratory syndrome coronavirus 2 isolate SARS-CoV-2/NTU01/2020/TWN, complete genome
MT039888	0.45	0.28	0.16	2.68	0.2	Severe acute respiratory syndrome coronavirus 2 isolate 2019-nCoV/USA-MA1/2020, complete genome
MT093631	0.46	0.22	0.12	2.93	0.2	Severe acute respiratory syndrome coronavirus 2 isolate SARS-CoV-2/WH-09/human/2020/CHN, complete genome
MT044257	0.53	0.26	0.16	2.97	0.2	Severe acute respiratory syndrome coronavirus 2 isolate 2019-nCoV/USA-IL2/2020, complete genome
MN938384	0.44	0.2	0.13	2.82	0.19	Severe acute respiratory syndrome coronavirus 2 isolate 2019-nCoV_HKU-SZ-002a_2020, complete genome
MT044258	0.49	0.22	0.1	3.2	0.19	Severe acute respiratory syndrome coronavirus 2 isolate 2019-nCoV/USA-CA6/2020, complete genome
MN985325	0.45	0.23	0.1	2.78	0.19	Severe acute respiratory syndrome coronavirus 2 isolate 2019-nCoV/USA-WA1/2020, complete genome
MN996531	0.63	0.19	0.16	3.09	0.18	Severe acute respiratory syndrome coronavirus 2 isolate WIV07, complete genome
MT027064	0.48	0.27	0.07	3.05	0.15	Severe acute respiratory syndrome coronavirus 2 isolate 2019-nCoV/USA-CA5/2020, complete genome
MN997409	0.42	0.26	0.12	2.99	0.13	Severe acute respiratory syndrome coronavirus 2 isolate 2019-nCoV/USA-AZ1/2020, complete genome
gi|49169782|ref|	0	0.01	0.01	0	0.04	Human coronavirus NL63
NC_005831.2|
gi|85667876|ref|	0.01	0	0.01	0.04	0.03	Human coronavirus HKU1
NC_006577.2|
gi|253756605|ref|	0	0	0	0	0	Human enteric coronavirus strain 4408
NC_012950.1|
gi|38018022|ref|	0	0	0	0	0	Human coronavirus OC43
NC_005147.1|

### Sheet: Suppl File 1B SARS genome Cent 
Supplementary File 1B: CENTRIFUGE VIRAL OUTPUT ON PATIENTS IN SARS-COV-2 DATASET
Name of Virus	Min	SRR11092059	SRR11092060	SRR11092061	SRR11092062	SRR11092063	Lineage
Proteus phage VB_PmiS-Isfahan	14539	71920	43092	239237	48258	14539	Viruses>Caudovirales>Siphoviridae>Nonanavirus>unclassified&nbsp;Nonanavirus
Severe acute respiratory syndrome-related coronavirus	767	2864	1318	767	16505	1403	Viruses>Riboviria>Nidovirales>Cornidovirineae>Coronaviridae>Orthocoronavirinae>Betacoronavirus>Sarbecovirus
Choristoneura fumiferana granulovirus	644	8308	644	701	4103	5107	Viruses>Baculoviridae>Betabaculovirus
Spodoptera frugiperda rhabdovirus	606	606	779	774	1230	795	Viruses>Riboviria>Negarnaviricota>Haploviricotina>Monjiviricetes>Mononegavirales>Rhabdoviridae>unclassified&nbsp;Rhabdoviridae
Autographa californica multiple nucleopolyhedrovirus	534	534	662	607	1140	693	Viruses>Baculoviridae>Alphabaculovirus
Noumeavirus	101				101	111	Viruses>Marseilleviridae>Marseillevirus>unclassified&nbsp;Marseillevirus
Influenza A virus	35	9252	35	61	175	56	Viruses>Riboviria>Negarnaviricota>Polyploviricotina>Insthoviricetes>Articulavirales>Orthomyxoviridae>Alphainfluenzavirus
Shamonda orthobunyavirus	28	745	28	29	38	40	Viruses>Riboviria>Negarnaviricota>Polyploviricotina>Ellioviricetes>Bunyavirales>Peribunyaviridae>Orthobunyavirus
Spodoptera litura nucleopolyhedrovirus II	21	22	21	29	37	33	Viruses>Baculoviridae>Alphabaculovirus>unclassified&nbsp;Alphabaculovirus
Pseudomonas virus nickie	18	18					Viruses>Caudovirales>Siphoviridae>Nickievirus
Human immunodeficiency virus 1	16	16					Viruses>Ortervirales>Retroviridae>Orthoretrovirinae>Lentivirus
Human endogenous retrovirus K	15	15	58	41	147	132	Viruses>Ortervirales>Retroviridae>unclassified&nbsp;Retroviridae>Human&nbsp;endogenous&nbsp;retroviruses
Bombyx mori nucleopolyhedrovirus	15	15	16	19	28	19	Viruses>Baculoviridae>Alphabaculovirus
Klebsiella virus IME260	15	15					Viruses>Caudovirales>Siphoviridae>Sugarlandvirus
Peridroma alphabaculovirus	14				15	14	Viruses>Baculoviridae>Alphabaculovirus>unclassified&nbsp;Alphabaculovirus
Heliothis zea nudivirus	10				10	11	Viruses>Nudiviridae>Betanudivirus
Spodoptera litura granulovirus	10	14	11	13	13	10	Viruses>Baculoviridae>Betabaculovirus
Acinetobacter phage Ac42	10	10					Viruses>Caudovirales>Myoviridae>Tevenvirinae>unclassified&nbsp;Tevenvirinae
Streptomyces virus BillNye	9	9					Viruses>Caudovirales>Siphoviridae>Wilnyevirus
Japanese encephalitis virus	9	9					Viruses>Riboviria>Flaviviridae>Flavivirus
Acinetobacter phage vB_AbaM_phiAbaA1	8	8					Viruses>Caudovirales>Myoviridae>unclassified&nbsp;Myoviridae
Campylobacter virus CPt10	8	8					Viruses>Caudovirales>Myoviridae>Eucampyvirinae>Firehammervirus
Strepomyces virus Drgrey	8				8		Viruses>Caudovirales>Siphoviridae>Rimavirus
Stenotrophomonas virus SMA7	7	663	55	65	8	7	Viruses>Inoviridae
Cronobacter phage ENT47670	7	7					Viruses>Caudovirales>Siphoviridae>unclassified&nbsp;Siphoviridae
Bamboo mosaic virus satellite RNA	6	8	7	8	6	8	Viruses>Satellites>RNA&nbsp;satellites>Single&nbsp;stranded&nbsp;RNA&nbsp;satellites>Large&nbsp;single&nbsp;stranded&nbsp;RNA&nbsp;satellites
Bacillus virus SPbeta	6				14	6	Viruses>Caudovirales>Siphoviridae>Spbetavirus
Clostera anastomosis granulovirus A	5	7	5	8	8	6	Viruses>Baculoviridae>Betabaculovirus
Xestia c-nigrum granulovirus	5				8	5	Viruses>Baculoviridae>Betabaculovirus
Pepper chlorotic spot virus	4	6	4	11	63	57	Viruses>Riboviria>Negarnaviricota>Polyploviricotina>Ellioviricetes>Bunyavirales>Tospoviridae>unclassified&nbsp;Tospoviridae
Human betaherpesvirus 5	4	1748	4	12	28	10	Viruses>Herpesvirales>Herpesviridae>Betaherpesvirinae>Cytomegalovirus
Saccharomyces 20S RNA narnavirus	4	5430	173	213	21	4	Viruses>Riboviria>Narnaviridae>Narnavirus
Simbu orthobunyavirus	4	10	6	18	7	4	Viruses>Riboviria>Negarnaviricota>Polyploviricotina>Ellioviricetes>Bunyavirales>Peribunyaviridae>Orthobunyavirus
Equid gammaherpesvirus 2	3	3			14	7	Viruses>Herpesvirales>Herpesviridae>Gammaherpesvirinae>Percavirus
Chrysodeixis includens nucleopolyhedrovirus	3	6	5	3	15	6	Viruses>Baculoviridae>Alphabaculovirus
Sugarcane bacilliform Guadeloupe A virus	3	6	7	5	8	3	Viruses>Ortervirales>Caulimoviridae>Badnavirus
Yellowstone lake phycodnavirus 1	2	2	2		46	37	Viruses>Phycodnaviridae>Prasinovirus>unclassified&nbsp;Prasinovirus
Moumouvirus	2	73	2	5	4	6	Viruses>Mimiviridae>unclassified&nbsp;Mimiviridae
Columbid alphaherpesvirus 1	2	121	4	3	2	4	Viruses>Herpesvirales>Herpesviridae>Alphaherpesvirinae>Mardivirus
Lausannevirus	2	4		2	9	4	Viruses>Marseilleviridae
Pandoravirus quercus	2	19	2	3	8	3	Viruses>unclassified&nbsp;viruses>unclassified&nbsp;DNA&nbsp;viruses>unclassified&nbsp;dsDNA&nbsp;viruses>Pandoravirus
Brucella phage BiPBO1	2	21	3	4		2	Viruses>Caudovirales>Siphoviridae>unclassified&nbsp;Siphoviridae
Nipah henipavirus	2	95	12	19	2		Viruses>Riboviria>Negarnaviricota>Haploviricotina>Monjiviricetes>Mononegavirales>Paramyxoviridae>Orthoparamyxovirinae>Henipavirus
Sodalis virus SO1	2	16		2			Viruses>Caudovirales>Siphoviridae>Dhillonvirus
Bacillus virus phi29	2	8			2		Viruses>Caudovirales>Podoviridae>Picovirinae>Salasvirus
Human coronavirus 229E	2	2					Viruses>Riboviria>Nidovirales>Cornidovirineae>Coronaviridae>Orthocoronavirinae>Alphacoronavirus>Duvinacovirus
Pandoravirus dulcis	1	34	1	3	5	9	Viruses>unclassified&nbsp;viruses>unclassified&nbsp;DNA&nbsp;viruses>unclassified&nbsp;dsDNA&nbsp;viruses>Pandoravirus
Acanthocystis turfacea chlorella virus 1	1	1		1	8	9	Viruses>Phycodnaviridae>Chlorovirus
Brazilian marseillevirus	1	4		1	5	8	Viruses>Marseilleviridae>Marseillevirus>unclassified&nbsp;Marseillevirus
Acanthamoeba polyphaga mimivirus	1	14	1	1	3	4	Viruses>Mimiviridae>Mimivirus
Macaca mulatta polyomavirus 1	1	31	1	1	5	3	Viruses>Polyomaviridae>Betapolyomavirus
Pandoravirus salinus	1	10	1	1	6	3	Viruses>unclassified&nbsp;viruses>unclassified&nbsp;DNA&nbsp;viruses>unclassified&nbsp;dsDNA&nbsp;viruses>Pandoravirus
Pandoravirus neocaledonia	1	11	1	2	2	2	Viruses>unclassified&nbsp;viruses>unclassified&nbsp;DNA&nbsp;viruses>unclassified&nbsp;dsDNA&nbsp;viruses>Pandoravirus
Enterobacteria phage phi80	1	152	11	9	3	1	Viruses>Caudovirales>Siphoviridae>Ravinvirus>unclassified&nbsp;Ravinvirus
Delftia phage RG-2014	1	99	2	9	8	1	Viruses>Caudovirales>Podoviridae>Jwalphavirus>unclassified&nbsp;Jwalphavirus
Murine leukemia virus	1	28		2	4	1	Viruses>Ortervirales>Retroviridae>Orthoretrovirinae>Gammaretrovirus
Pandoravirus macleodensis	1	20	2	3	4	1	Viruses>unclassified&nbsp;viruses>unclassified&nbsp;DNA&nbsp;viruses>unclassified&nbsp;dsDNA&nbsp;viruses>Pandoravirus
Bacillus virus G	1	13	1	2		1	Viruses>Caudovirales>Myoviridae
Neodiprion lecontei nucleopolyhedrovirus	1	13	3	1		1	Viruses>Baculoviridae>Gammabaculovirus
Fowlpox virus	1	9	1			1	Viruses>Poxviridae>Chordopoxvirinae>Avipoxvirus
Human alphaherpesvirus 1	1	113		1	2		Viruses>Herpesvirales>Herpesviridae>Alphaherpesvirinae>Simplexvirus
Stenotrophomonas phage S1	1	68	7	5	1		Viruses>Caudovirales>Siphoviridae>unclassified&nbsp;Siphoviridae
Stenotrophomonas virus SMA6	1	43	5	4	1		Viruses>Inoviridae
Rhodococcus virus Weasel	1	34	1		2		Viruses>Caudovirales>Siphoviridae>Weaselvirus
Clostridium phage vB_CpeS-CP51	1	17	1	2	1		Viruses>Caudovirales>Siphoviridae>unclassified&nbsp;Siphoviridae
Bacillus virus Wbeta	1	16	1				Viruses>Caudovirales>Siphoviridae>Wbetavirus
Avalon virus	1	16	2	1			Viruses>unclassified&nbsp;viruses
Tipula oleracea nudivirus	1	16	2	1	2		Viruses>Nudiviridae>unclassified&nbsp;Nudiviridae
Ralstonia virus RP12	1	13	1				Viruses>Caudovirales>Myoviridae>Ripduovirus
Mythimna separata entomopoxvirus	1	12	1		1		Viruses>Poxviridae>Entomopoxvirinae>Betaentomopoxvirus
Tomato leaf curl Bangalore virus	1	12	1	1			Viruses>Geminiviridae>Begomovirus
Ralstonia virus RSL2	1	11	1				Viruses>Caudovirales>Myoviridae>Chiangmaivirus
Cafeteria roenbergensis virus	1	10		1			Viruses>Mimiviridae>Cafeteriavirus
Synechococcus phage S-SSM7	1	9	2		1		Viruses>Caudovirales>Myoviridae>unclassified&nbsp;Myoviridae
Tomato yellow mottle virus	1	9			1		Viruses>Geminiviridae>Begomovirus
African swine fever virus	1	9	1				Viruses>Asfarviridae>Asfivirus
Prochlorococcus phage P-HM2	1	8		1	1		Viruses>Caudovirales>Myoviridae>unclassified&nbsp;Myoviridae
Cellulophaga virus Cba181	1	7	1				Viruses>Caudovirales>Siphoviridae>Helsingorvirus
Marseillevirus marseillevirus	0	0	0	1	44	27	Viruses>Marseilleviridae>Marseillevirus
Melbournevirus	0	0			23	14	Viruses>Marseilleviridae>Marseillevirus>unclassified&nbsp;Marseillevirus
Mollivirus sibericum	0	12	0	6	8	6	Viruses>unclassified&nbsp;viruses
Chrysochromulina ericina virus	0	8	0	2	4	5	Viruses>Phycodnaviridae>unclassified&nbsp;Phycodnaviridae
Yersinia virus Yen9-04	0	8	1	0	1	2	Viruses>Caudovirales>Myoviridae>Eneladusvirus
Choristoneura biennis entomopoxvirus	0	9	0	1		1	Viruses>Poxviridae>Entomopoxvirinae>Betaentomopoxvirus
Lambdina fiscellaria nucleopolyhedrovirus	0	33	2	3		0	Viruses>Baculoviridae>Alphabaculovirus
Escherichia phage HK639	0	17	2	0		0	Viruses>Caudovirales>Siphoviridae>unclassified&nbsp;Siphoviridae
Escherichia virus T7	0	17	0		0	0	Viruses>Caudovirales>Podoviridae>Autographivirinae>Teseptimavirus
Enterobacteria phage 13a	0	16	0		0	0	Viruses>Caudovirales>Podoviridae>Autographivirinae>Teseptimavirus>unclassified&nbsp;Teseptimavirus
Escherichia phage CICC 80001	0	16	0		0	0	Viruses>Caudovirales>Podoviridae>Autographivirinae>Teseptimavirus>unclassified&nbsp;Teseptimavirus
Escherichia phage 64795_ec1	0	16	0		0	0	Viruses>Caudovirales>Podoviridae>Autographivirinae>Teseptimavirus>unclassified&nbsp;Teseptimavirus
Human coronavirus NL63	0	0	0	0	0		Viruses>Riboviria>Nidovirales>Cornidovirineae>Coronaviridae>Orthocoronavirinae>Alphacoronavirus>Setracovirus
Betacoronavirus 1	0						Viruses>Riboviria>Nidovirales>Cornidovirineae>Coronaviridae>Orthocoronavirinae>Betacoronavirus>Embecovirus
Human mastadenovirus C	0	3			0		Viruses>Adenoviridae>Mastadenovirus
Rhinovirus B	0						Viruses>Riboviria>Picornavirales>Picornaviridae>Enterovirus
Human orthopneumovirus	0						Viruses>Riboviria>Negarnaviricota>Haploviricotina>Monjiviricetes>Mononegavirales>Pneumoviridae>Orthopneumovirus
Avian coronavirus	0						Viruses>Riboviria>Nidovirales>Cornidovirineae>Coronaviridae>Orthocoronavirinae>Gammacoronavirus>Igacovirus
Human mastadenovirus E	0						Viruses>Adenoviridae>Mastadenovirus
Enterobacteria phage mEp043 c-1	0	7	1	1	0		Viruses>Caudovirales>Siphoviridae>unclassified&nbsp;Siphoviridae
Enterobacterial phage mEp213	0	7	1	1	0		Viruses>Caudovirales>Siphoviridae>unclassified&nbsp;Siphoviridae
Enterobacterial phage mEp390	0	7	1	0	0		Viruses>Caudovirales>Siphoviridae>Hendrixvirus>unclassified&nbsp;Hendrixvirus

### Sheet: Suppl File 1C SARS gene count
Supplementary File 1C : Estimated level of viral gene expression counts in 5 patients from SARS-COV-2 dataset
Species	Region	SRR11092059	SRR11092060	SRR11092061	SRR11092062	SRR11092063	Gene Anno
Human Coronavirus 229E	NC_002645.1_region_1_27317	1113	3421	4419	8584	9440	Genomic
Wuhan seafood market pneumonia virus isolate Wuhan-Hu-1, complete genome	NC_045512.2_region_1_29903	481	1345	1682	3903	3679	Genomic
Wuhan seafood market pneumonia virus isolate Wuhan-Hu-1, complete genome	NC_045512.2_three_prime_	391	1301	1662	3295	3631	3'UTR
	UTR_29675_29903
SARS coronavirus	NC_004718.3_region_1_29751	85	203	312	603	672	Genomic
SARS coronavirus	NC_004718.3_three_prime_	85	203	312	601	671	3'UTR
	UTR_29389_29751
Influenza A virus (A/Shanghai/02/2013(H7N9))	NC_026425.1_region_1_1708	17508	61	107	321	102	Genomic
Influenza A virus (A/Shanghai/02/2013(H7N9))	NC_026425.1_gene_1_1683	17508	61	107	321	102	Dbxref=GeneID:23104227;Name=HA;gbkey=Gene;
							gene=HA;gene_biotype=protein_coding;locus_tag=TS66_s4gp1
Influenza A virus (A/Shanghai/02/2013(H7N9))	NC_026425.1_CDS_1_1683	17508	61	107	321	102	Dbxref=Genbank:YP_009118475.1,GeneID:23104227;Name=YP_009118475.1;
							gbkey=CDS;gene=HA;product=hemagglutinin;protein_id=YP_009118475.1
Wuhan seafood market pneumonia virus isolate Wuhan-Hu-1, complete genome	NC_045512.2_gene_266_21555	54	34	15	411	34	ID=gene-GU280_gp01;Dbxref=GeneID:43740578;Name=orf1ab;gbkey=Gene;
							gene=orf1ab;gene_biotype=protein_coding;locus_tag=GU280_gp01
Wuhan seafood market pneumonia virus isolate Wuhan-Hu-1, complete genome	NC_045512.2_CDS_13468_21555	20	18	5	189	19	ID=cds-YP_009724389.1;Parent=gene-GU280_gp01;Dbxref=Genbank:YP_009724389.1,
							GeneID:43740578;Name=YP_009724389.1;
							Note=pp1ab%3B translated by -1 ribosomal frameshift;
							exception=ribosomal slippage;gbkey=CDS;gene=orf1ab;locus_tag=GU280_gp01;
							product=orf1ab polyprotein;protein_id=YP_009724389.1
Wuhan seafood market pneumonia virus isolate Wuhan-Hu-1, complete genome	NC_045512.2_CDS_266_13468	35	16	10	226	15	ID=cds-YP_009724389.1;Parent=gene-GU280_gp01;Dbxref=Genbank:YP_009724389.1,GeneID:43740578;
							Name=YP_009724389.1;Note=pp1ab%3B translated by -1 ribosomal frameshift;
							exception=ribosomal slippage;
							gbkey=CDS;gene=orf1ab;locus_tag=GU280_gp01;
							product=orf1ab polyprotein;protein_id=YP_009724389.1
Wuhan seafood market pneumonia virus isolate Wuhan-Hu-1, complete genome	NC_045512.2_CDS_266_13483	35	16	10	226	15	ID=cds-YP_009725295.1;Parent=gene-GU280_gp01;Dbxref=Genbank:YP_009725295.1
							,GeneID:43740578;Name=YP_009725295.1;
							Note=pp1a;gbkey=CDS;gene=orf1ab;locus_tag=GU280_gp01;
							product=orf1a polyprotein;protein_id=YP_009725295.1
Human NL63 coronavirus	NC_005831.2_region_1_27553	NA	2	2	NA	7	Genomic
Human NL63 coronavirus	NC_005831.2_gene_287_20475	NA	2	2	NA	7	ID=gene0;Dbxref=GeneID:2943501;Name=HCNV63gp1;gbkey=Gene;
							gene_biotype=protein_coding;locus_tag=HCNV63gp1
Human NL63 coronavirus	NC_005831.2_CDS_287_12439	NA	2	2	NA	7	ID=cds0;Parent=gene0;Dbxref=Genbank:YP_003766.2,GeneID:2943501;
							Name=YP_003766.2;Note=translated via -1 ribosomal frameshift;
							exception=ribosomal slippage;gbkey=CDS;product=replicase polyprotein 1ab;protein_id=YP_003766.2
Wuhan seafood market pneumonia virus isolate Wuhan-Hu-1, complete genome	NC_045512.2_gene_21563_25384	16	11	2	92	6	ID=gene-GU280_gp02;Dbxref=GeneID:43740568;Name=S;gbkey=Gene;gene=S;
							gene_biotype=protein_coding;locus_tag=GU280_gp02
Wuhan seafood market pneumonia virus isolate Wuhan-Hu-1, complete genome	NC_045512.2_CDS_21563_25384	16	11	2	92	6	ID=cds-YP_009724390.1;Parent=gene-GU280_gp02;Dbxref=Genbank:YP_009724390.1,
							GeneID:43740568;Name=YP_009724390.1;Note=structural protein%3B spike protein;gbkey=CDS;
							gene=S;locus_tag=GU280_gp02;product=surface glycoprotein;protein_id=YP_009724390.1
Human coronavirus HKU1	NC_006577.2_region_1_29926	1	NA	1	7	6	Genomic
Human coronavirus HKU1	NC_006577.2_gene_21773_22933	0	NA	1	7	6	ID=gene1;Dbxref=GeneID:3200425;Name=HE;gbkey=Gene;
							gene=HE;gene_biotype=protein_coding;locus_tag=HCHV1gp2
Human coronavirus HKU1	NC_006577.2_CDS_21773_22933	0	NA	1	7	6	ID=cds1;Parent=gene1;Dbxref=Genbank:YP_173237.1,GeneID:3200425;Name=YP_173237.1;
							gbkey=CDS;gene=HE;product=hemagglutinin-esterase glycoprotein;protein_id=YP_173237.1
Wuhan seafood market pneumonia virus isolate Wuhan-Hu-1, complete genome	NC_045512.2_gene_28274_29533	10	2	1	69	5	ID=gene-GU280_gp10;Dbxref=GeneID:43740575;Name=N;gbkey=Gene;gene=N;
							gene_biotype=protein_coding;locus_tag=GU280_gp10
Wuhan seafood market pneumonia virus isolate Wuhan-Hu-1, complete genome	NC_045512.2_CDS_28274_29533	10	2	1	69	5	ID=cds-YP_009724397.2;Parent=gene-GU280_gp10;Dbxref=Genbank:YP_009724397.2,
							GeneID:43740575;Name=YP_009724397.2;Note=ORF9%3B structural protein;gbkey=CDS;
							gene=N;locus_tag=GU280_gp10;product=nucleocapsid phosphoprotein;protein_id=YP_009724397.2
Wuhan seafood market pneumonia virus isolate Wuhan-Hu-1, complete genome	NC_045512.2_gene_29558_29674	0	0	0	13	3	ID=gene-GU280_gp11;Dbxref=GeneID:43740576;Name=ORF10;gbkey=Gene;
							gene=ORF10;gene_biotype=protein_coding;locus_tag=GU280_gp11
Wuhan seafood market pneumonia virus isolate Wuhan-Hu-1, complete genome	NC_045512.2_CDS_29558_29674	0	0	0	13	3	ID=cds-YP_009725255.1;Parent=gene-GU280_gp11;Dbxref=Genbank:YP_009725255.1,
							GeneID:43740576;Name=YP_009725255.1; gbkey=CDS;gene=ORF10;
							locus_tag=GU280_gp11;product=ORF10 protein;protein_id=YP_009725255.1
Wuhan seafood market pneumonia virus isolate Wuhan-Hu-1, complete genome	NC_045512.2_five_prime_UTR_1_265	2	0	0	18	2	ID=id-NC_045512.2:1..265;gbkey=5'UTR
Wuhan seafood market pneumonia virus isolate Wuhan-Hu-1, complete genome	NC_045512.2_gene_26523_27191	5	0	1	10	2	ID=gene-GU280_gp05;Dbxref=GeneID:43740571;Name=M;gbkey=Gene;
							gene=M;gene_biotype=protein_coding;locus_tag=GU280_gp05
Wuhan seafood market pneumonia virus isolate Wuhan-Hu-1, complete genome	NC_045512.2_CDS_26523_27191	5	0	1	10	2	ID=cds-YP_009724393.1;Parent=gene-GU280_gp05;Dbxref=Genbank:YP_009724393.1,
							GeneID:43740571;Name=YP_009724393.1;Note=ORF5%3B structural protein;
							gbkey=CDS;gene=M;locus_tag=GU280_gp05;
							product=membrane glycoprotein;protein_id=YP_009724393.1
SARS coronavirus	NC_004718.3_gene_265_21485	0	0	0	2	1	ID=gene0;Dbxref=GeneID:1489680;Name=orf1ab;gbkey=Gene;gene=orf1ab;
							gene_biotype=protein_coding;locus_tag=sars1
SARS coronavirus	NC_004718.3_CDS_13398_21485	0	0	0	1	1	ID=cds0;Parent=gene0;Dbxref=Genbank:NP_828849.2,GeneID:1489680;
							Name=NP_828849.2;Note=-1 frameshift;exception=ribosomal slippage;gbkey=CDS;
							gene=orf1ab;product=orf1ab polyprotein (pp1ab);protein_id=NP_828849.2
Human NL63 coronavirus	NC_005831.2_five_prime_UTR_1_286	NA	0	0	NA	0	ID=id1;gbkey=5'UTR
Human NL63 coronavirus	NC_005831.2_CDS_12439_20475	NA	0	0	NA	0	ID=cds0;Parent=gene0;Dbxref=Genbank:YP_003766.2,GeneID:2943501;
							Name=YP_003766.2;Note=translated via -1 ribosomal frameshift;
							exception=ribosomal slippage;gbkey=CDS;product=replicase polyprotein 1ab;
							protein_id=YP_003766.2
Human NL63 coronavirus	NC_005831.2_gene_20472_24542	NA	0	0	NA	0	ID=gene1;Dbxref=GeneID:2943499;Name=HCNV63gp2;
							gbkey=Gene;gene_biotype=protein_coding;locus_tag=HCNV63gp2
Human NL63 coronavirus	NC_005831.2_CDS_20472_24542	NA	0	0	NA	0	ID=cds1;Parent=gene1;Dbxref=Genbank:YP_003767.1,GeneID:2943499;
							Name=YP_003767.1;gbkey=CDS;product=spike protein;protein_id=YP_003767.1
Human NL63 coronavirus	NC_005831.2_gene_24542_25219	NA	0	0	NA	0	ID=gene2;Dbxref=GeneID:2943500;Name=HCNV63gp3;gbkey=Gene;
							gene_biotype=protein_coding;locus_tag=HCNV63gp3
Human NL63 coronavirus	NC_005831.2_CDS_24542_25219	NA	0	0	NA	0	ID=cds2;Parent=gene2;Dbxref=Genbank:YP_003768.1,GeneID:2943500;
							Name=YP_003768.1;gbkey=CDS;product=protein 3;protein_id=YP_003768.1
Human NL63 coronavirus	NC_005831.2_gene_25200_25433	NA	0	0	NA	0	ID=gene3;Dbxref=GeneID:2943502;Name=HCNV63gp4;
							gbkey=Gene;gene_biotype=protein_coding;locus_tag=HCNV63gp4
Human NL63 coronavirus	NC_005831.2_CDS_25200_25433	NA	0	0	NA	0	ID=cds3;Parent=gene3;Dbxref=Genbank:YP_003769.1,GeneID:2943502;
							Name=YP_003769.1;Note=small membrane protein;gbkey=CDS;
							product=envelope protein;protein_id=YP_003769.1
Human NL63 coronavirus	NC_005831.2_gene_25442_26122	NA	0	0	NA	0	ID=gene4;Dbxref=GeneID:2943503;Name=HCNV63gp5;gbkey=Gene;
							gene_biotype=protein_coding;locus_tag=HCNV63gp5
Human NL63 coronavirus	NC_005831.2_CDS_25442_26122	NA	0	0	NA	0	ID=cds4;Parent=gene4;Dbxref=Genbank:YP_003770.1,GeneID:2943503;
							Name=YP_003770.1;gbkey=CDS;product=membrane protein;protein_id=YP_003770.1
Human NL63 coronavirus	NC_005831.2_gene_26133_27266	NA	0	0	NA	0	ID=gene5;Dbxref=GeneID:2943504;Name=HCNV63gp6;gbkey=Gene;
							gene_biotype=protein_coding;locus_tag=HCNV63gp6
Human NL63 coronavirus	NC_005831.2_CDS_26133_27266	NA	0	0	NA	0	ID=cds5;Parent=gene5;Dbxref=Genbank:YP_003771.1,GeneID:2943504;
							Name=YP_003771.1;gbkey=CDS;product=nucleocapsid protein;protein_id=YP_003771.1
Human NL63 coronavirus	NC_005831.2_three_prime	NA	0	0	NA	0	ID=id2;gbkey=3'UTR
	_UTR_27267_27553
Wuhan seafood market pneumonia virus isolate Wuhan-Hu-1, complete genome	NC_045512.2_gene_25393_26220	0	0	0	7	0	ID=gene-GU280_gp03;Dbxref=GeneID:43740569;Name=ORF3a;gbkey=Gene;
							gene=ORF3a;gene_biotype=protein_coding;locus_tag=GU280_gp03
Wuhan seafood market pneumonia virus isolate Wuhan-Hu-1, complete genome	NC_045512.2_CDS_25393_26220	0	0	0	7	0	ID=cds-YP_009724391.1;Parent=gene-GU280_gp03;Dbxref=Genbank:YP_009724391.1,
							GeneID:43740569;Name=YP_009724391.1;gbkey=CDS;gene=ORF3a;
							locus_tag=GU280_gp03;product=ORF3a protein;protein_id=YP_009724391.1
Wuhan seafood market pneumonia virus isolate Wuhan-Hu-1, complete genome	NC_045512.2_gene_26245_26472	0	0	0	4	0	ID=gene-GU280_gp04;Dbxref=GeneID:43740570;Name=E;gbkey=Gene;gene=E;
							gene_biotype=protein_coding;locus_tag=GU280_gp04
Wuhan seafood market pneumonia virus isolate Wuhan-Hu-1, complete genome	NC_045512.2_CDS_26245_26472	0	0	0	4	0	ID=cds-YP_009724392.1;Parent=gene-GU280_gp04;Dbxref=Genbank:YP_009724392.1,
							GeneID:43740570;Name=YP_009724392.1;Note=ORF4%3B structural protein%3B E protein;
							gbkey=CDS;gene=E;locus_tag=GU280_gp04;product=envelope protein;protein_id=YP_009724392.1
Wuhan seafood market pneumonia virus isolate Wuhan-Hu-1, complete genome	NC_045512.2_gene_27202_27387	2	0	2	2	0	ID=gene-GU280_gp06;Dbxref=GeneID:43740572;Name=ORF6;gbkey=Gene;gene=ORF6;
							gene_biotype=protein_coding;locus_tag=GU280_gp06
Wuhan seafood market pneumonia virus isolate Wuhan-Hu-1, complete genome	NC_045512.2_CDS_27202_27387	2	0	2	2	0	ID=cds-YP_009724394.1;Parent=gene-GU280_gp06;Dbxref=Genbank:YP_009724394.1,
							GeneID:43740572;Name=YP_009724394.1
							;gbkey=CDS;gene=ORF6;locus_tag=GU280_gp06;product=ORF6 protein;protein_id=YP_009724394.1
Wuhan seafood market pneumonia virus isolate Wuhan-Hu-1, complete genome	NC_045512.2_gene_27394_27759	2	0	0	5	0	ID=gene-GU280_gp07;Dbxref=GeneID:43740573;Name=ORF7a;gbkey=Gene;
							gene=ORF7a;gene_biotype=protein_coding;locus_tag=GU280_gp07
Wuhan seafood market pneumonia virus isolate Wuhan-Hu-1, complete genome	NC_045512.2_CDS_27394_27759	2	0	0	5	0	ID=cds-YP_009724395.1;Parent=gene-GU280_gp07;Dbxref=Genbank:YP_009724395.1,
							GeneID:43740573;Name=YP_009724395.1;gbkey=CDS;gene=ORF7a;
							locus_tag=GU280_gp07;product=ORF7a protein;protein_id=YP_009724395.1
Wuhan seafood market pneumonia virus isolate Wuhan-Hu-1, complete genome	NC_045512.2_gene_27756_27887	2	0	0	13	0	ID=gene-GU280_gp08;Dbxref=GeneID:43740574;Name=ORF7b;gbkey=Gene;
							gene=ORF7b;gene_biotype=protein_coding;locus_tag=GU280_gp08
Wuhan seafood market pneumonia virus isolate Wuhan-Hu-1, complete genome	NC_045512.2_CDS_27756_27887	2	0	0	13	0	ID=cds-YP_009725296.1;Parent=gene-GU280_gp08;Dbxref=Genbank:YP_009725296.1,
							GeneID:43740574;Name=YP_009725296.1;gbkey=CDS;gene=ORF7b;
							locus_tag=GU280_gp08;product=ORF7b;protein_id=YP_009725296.1
Wuhan seafood market pneumonia virus isolate Wuhan-Hu-1, complete genome	NC_045512.2_gene_27894_28259	2	0	0	21	0	ID=gene-GU280_gp09;Dbxref=GeneID:43740577;
							Name=ORF8;gbkey=Gene;gene=ORF8;
							gene_biotype=protein_coding;locus_tag=GU280_gp09
Wuhan seafood market pneumonia virus isolate Wuhan-Hu-1, complete genome	NC_045512.2_CDS_27894_28259	2	0	0	21	0	ID=cds-YP_009724396.1;Parent=gene-GU280_gp09;Dbxref=Genbank:YP_009724396.1,
							GeneID:43740577;Name=YP_009724396.1;gbkey=CDS;gene=ORF8;
							locus_tag=GU280_gp09;product=ORF8 protein;protein_id=YP_009724396.1
Human Coronavirus 229E	NC_002645.1_gene_293_20568	2	0	0	1	0	ID=gene0;Dbxref=GeneID:918764;Name=HCoV229Egp1;
							gbkey=Gene;gene_biotype=protein_coding;locus_tag=HCoV229Egp1
Human Coronavirus 229E	NC_002645.1_CDS_293_12520	2	0	0	1	0	ID=cds0;Parent=gene0;Dbxref=Genbank:NP_073549.1,
							GeneID:918764;Name=NP_073549.1;gbkey=CDS;
							product=replicase polyprotein 1ab;protein_id=NP_073549.1
Human Coronavirus 229E	NC_002645.1_CDS_12520_20568	0	0	0	0	0	ID=cds0;Parent=gene0;Dbxref=Genbank:NP_073549.1,
							GeneID:918764;Name=NP_073549.1;gbkey=CDS;
							product=replicase polyprotein 1ab;protein_id=NP_073549.1
Human Coronavirus 229E	NC_002645.1_CDS_293_12550	2	0	0	1	0	ID=cds1;Parent=gene0;Dbxref=Genbank:NP_073550.1,
							GeneID:918764;Name=NP_073550.1;gbkey=CDS;
							product=replicase polyprotein 1a;protein_id=NP_073550.1
Human Coronavirus 229E	NC_002645.1_gene_20570_24091	0	0	0	0	0	ID=gene1;Dbxref=GeneID:918758;Name=S;gbkey=Gene;
							gene=S;gene_biotype=protein_coding;locus_tag=HCoV229Egp2
Human Coronavirus 229E	NC_002645.1_CDS_20570_24091	0	0	0	0	0	ID=cds2;Parent=gene1;Dbxref=Genbank:NP_073551.1,
							GeneID:918758;Name=NP_073551.1;gbkey=CDS;gene=S;
							product=surface glycoprotein;protein_id=NP_073551.1
Human Coronavirus 229E	NC_002645.1_gene_24091_24492	0	0	0	0	0	ID=gene2;Dbxref=GeneID:918759;Name=4a;gbkey=Gene;
							gene=4a;gene_biotype=protein_coding;locus_tag=HCoV229Egp3
Human Coronavirus 229E	NC_002645.1_CDS_24091_24492	0	0	0	0	0	ID=cds3;Parent=gene2;Dbxref=Genbank:NP_073552.1,
							GeneID:918759;Name=NP_073552.1;gbkey=CDS;
							gene=4a;product=4a protein;protein_id=NP_073552.1
Human Coronavirus 229E	NC_002645.1_gene_24482_24748	0	0	0	0	0	ID=gene3;Dbxref=GeneID:918760;Name=4b;gbkey=Gene;
							gene=4b;gene_biotype=protein_coding;locus_tag=HCoV229Egp4
Human Coronavirus 229E	NC_002645.1_CDS_24482_24748	0	0	0	0	0	ID=cds4;Parent=gene3;Dbxref=Genbank:NP_073553.1,
							GeneID:918760;Name=NP_073553.1;gbkey=CDS;
							gene=4b;product=4b protein;protein_id=NP_073553.1
Human Coronavirus 229E	NC_002645.1_gene_24750_24983	0	0	0	0	0	ID=gene4;Dbxref=GeneID:918761;Name=E;gbkey=Gene;
							gene=E;gene_biotype=protein_coding;locus_tag=HCoV229Egp5
Human Coronavirus 229E	NC_002645.1_CDS_24750_24983	0	0	0	0	0	ID=cds5;Parent=gene4;Dbxref=Genbank:NP_073554.1,
							GeneID:918761;Name=NP_073554.1;Note=structural protein%3B E protein;
							gbkey=CDS;gene=E;product=envelope protein;protein_id=NP_073554.1
Human Coronavirus 229E	NC_002645.1_gene_24995_25672	0	0	0	0	0	ID=gene5;Dbxref=GeneID:918762;Name=M;gbkey=Gene;
							gene=M;gene_biotype=protein_coding;locus_tag=HCoV229Egp6
Human Coronavirus 229E	NC_002645.1_CDS_24995_25672	0	0	0	0	0	ID=cds6;Parent=gene5;Dbxref=Genbank:NP_073555.1,
							GeneID:918762;Name=NP_073555.1;gbkey=CDS;gene=M;
							product=membrane protein;protein_id=NP_073555.1
Human Coronavirus 229E	NC_002645.1_gene_25686_26855	0	0	0	0	0	ID=gene6;Dbxref=GeneID:918763;Name=N;gbkey=Gene;
							gene=N;gene_biotype=protein_coding;locus_tag=HCoV229Egp7
Human Coronavirus 229E	NC_002645.1_CDS_25686_26855	0	0	0	0	0	ID=cds7;Parent=gene6;Dbxref=Genbank:NP_073556.1,
							GeneID:918763;Name=NP_073556.1;gbkey=CDS;gene=N;
							product=nucleocapsid protein;protein_id=NP_073556.1
SARS coronavirus	NC_004718.3_five_prime_UTR_1_264	0	0	0	0	0	ID=id1;gbkey=5'UTR
SARS coronavirus	NC_004718.3_sequence_feature_67_72	0	0	0	0	0	ID=id2;Note=transcription regulatory sequence leader TRS;
							gbkey=misc_feature
SARS coronavirus	NC_004718.3_CDS_265_13398	0	0	0	1	0	ID=cds0;Parent=gene0;Dbxref=Genbank:NP_828849.2,
							GeneID:1489680;Name=NP_828849.2;Note=-1 frameshift;
							exception=ribosomal slippage;gbkey=CDS;gene=orf1ab;
							product=orf1ab polyprotein (pp1ab);protein_id=NP_828849.2
SARS coronavirus	NC_004718.3_CDS_265_13413	0	0	0	1	0	ID=cds1;Parent=gene0;Dbxref=Genbank:NP_828850.1,
							GeneID:1489680;Name=NP_828850.1;gbkey=CDS;
							gene=orf1ab;product=orf1a polyprotein (pp1a);protein_id=NP_828850.1
SARS coronavirus	NC_004718.3_biological_	0	0	0	0	0	ID=id3;Dbxref=GeneID:1489680;gbkey=Region;gene=orf1ab
	region_13392_13472
SARS coronavirus	NC_004718.3_sequence_	0	0	0	0	0	ID=id4;Note=transcription regulatory sequence for mRNA2;
	feature_21486_21491						gbkey=misc_feature
SARS coronavirus	NC_004718.3_gene_21492_25259	0	0	0	0	0	ID=gene1;Dbxref=GeneID:1489668;Name=S;gbkey=Gene;
							gene=S;gene_biotype=protein_coding;gene_synonym=E2;locus_tag=sars2
SARS coronavirus	NC_004718.3_CDS_21492_25259	0	0	0	0	0	ID=cds2;Parent=gene1;Dbxref=Genbank:NP_828851.1,
							GeneID:1489668;Name=NP_828851.1;
							Note=As established by Krokhin et al. (2003)%2C the glycosylated spike protein
							(as well as the nucleocapsid protein) can be detected in infected cell culture
							supernatants with antisera from SARS patients.;gbkey=CDS;
							gene=S;product=E2 glycoprotein precursor;protein_id=NP_828851.1
SARS coronavirus	NC_004718.3_sequence_feature_25260_25265	0	0	0	0	0	ID=id5;Note=transcription regulatory sequence for mRNA3;gbkey=misc_feature
SARS coronavirus	NC_004718.3_gene_25268_26092	0	0	0	0	0	ID=gene2;Dbxref=GeneID:1489669;Name=sars3a;
							gbkey=Gene;gene_biotype=protein_coding;locus_tag=sars3a
SARS coronavirus	NC_004718.3_CDS_25268_26092	0	0	0	0	0	ID=cds3;Parent=gene2;Dbxref=Genbank:NP_828852.2,
							GeneID:1489669;Name=NP_828852.2;gbkey=CDS;
							product=hypothetical protein sars3a;protein_id=NP_828852.2
SARS coronavirus	NC_004718.3_gene_25689_26153	0	0	0	0	0	ID=gene3;Dbxref=GeneID:1489670;Name=sars3b;gbkey=Gene;
							gene_biotype=protein_coding;locus_tag=sars3b
SARS coronavirus	NC_004718.3_CDS_25689_26153	0	0	0	0	0	ID=cds4;Parent=gene3;Dbxref=Genbank:NP_828853.1,
							GeneID:1489670;Name=NP_828853.1;gbkey=CDS;
							product=hypothetical protein sars3b;protein_id=NP_828853.1
SARS coronavirus	NC_004718.3_	0	0	0	0	0	ID=id6;Dbxref=GeneID:1489670;
	sequence_feature_26109_26114						Note=transcription regulatory sequence for mRNA4;gbkey=misc_feature
SARS coronavirus	NC_004718.3_gene_26117_26347	0	0	0	0	0	ID=gene4;Dbxref=GeneID:1489671;Name=E;gbkey=Gene;
							gene=E;gene_biotype=protein_coding;locus_tag=sars4
SARS coronavirus	NC_004718.3_CDS_26117_26347	0	0	0	0	0	ID=cds5;Parent=gene4;Dbxref=Genbank:NP_828854.1,
							GeneID:1489671;Name=NP_828854.1;Note=E. coli expression reported by Shen et al. (2003);
							gbkey=CDS;gene=E;product=protein E;protein_id=NP_828854.1
SARS coronavirus	NC_004718.3_s	0	0	0	0	0	ID=id7;Note=transcription regulatory sequence for mRNA5;
	equence_feature_26348_26353						gbkey=misc_feature
SARS coronavirus	NC_004718.3_gene_26398_27063	0	0	0	0	0	ID=gene5;Dbxref=GeneID:1489672;Name=M;
							gbkey=Gene;gene=M;gene_biotype=protein_coding;locus_tag=sars5
SARS coronavirus	NC_004718.3_CDS_26398_27063	0	0	0	0	0	ID=cds6;Parent=gene5;Dbxref=Genbank:NP_828855.1,
							GeneID:1489672;Name=NP_828855.1;
							Note=E. coli expression reported by Zhang et al. (2003);
							gbkey=CDS;
							gene=M;product=matrix protein;protein_id=NP_828855.1
SARS coronavirus	NC_004718.3_gene_26913_27265	0	0	0	0	0	ID=gene6;Dbxref=GeneID:1489673;Name=sars6;
							gbkey=Gene;gene_biotype=protein_coding;locus_tag=sars6
SARS coronavirus	NC_004718.3_CDS_27074_27265	0	0	0	0	0	ID=cds7;Parent=gene6;Dbxref=Genbank:NP_828856.1,
							GeneID:1489673;Name=NP_828856.1;gbkey=CDS;
							product=hypothetical protein sars6;protein_id=NP_828856.1
SARS coronavirus	NC_004718.3_	0	0	0	0	0	ID=id8;Dbxref=GeneID:1489673;
	sequence_feature_26913_26918						Note=transcription regulatory sequence for mRNA6;gbkey=misc_feature
SARS coronavirus	NC_004718.3_	0	0	0	0	0	ID=id9;Note=transcription regulatory sequence for mRNA7;
	sequence_feature_27267_27272						gbkey=misc_feature
SARS coronavirus	NC_004718.3_gene_27273_27641	0	0	0	0	0	ID=gene7;Dbxref=GeneID:1489674;
							Name=sars7a;gbkey=Gene;gene_biotype=protein_coding;locus_tag=sars7a
SARS coronavirus	NC_004718.3_CDS_27273_27641	0	0	0	0	0	ID=cds8;Parent=gene7;Dbxref=Genbank:NP_828857.1,
							GeneID:1489674;Name=NP_828857.1;gbkey=CDS;
							product=hypothetical protein sars7a;protein_id=NP_828857.1
SARS coronavirus	NC_004718.3_gene_27638_27772	0	0	0	0	0	ID=gene8;Dbxref=GeneID:1489675;Name=sars7b;
							gbkey=Gene;gene_biotype=protein_coding;locus_tag=sars7b
SARS coronavirus	NC_004718.3_CDS_27638_27772	0	0	0	0	0	ID=cds9;Parent=gene8;Dbxref=Genbank:NP_849175.1,
							GeneID:1489675;Name=NP_849175.1;gbkey=CDS;
							product=hypothetical protein sars7b;protein_id=NP_849175.1
SARS coronavirus	NC_004718.3_	0	0	0	0	0	ID=id10;Note=transcription regulatory sequence for mRNA8;
	sequence_feature_27773_27778						gbkey=misc_feature
SARS coronavirus	NC_004718.3_gene_27779_27898	0	0	0	0	0	ID=gene9;Dbxref=GeneID:1489676;Name=sars8a;
							gbkey=Gene;gene_biotype=protein_coding;locus_tag=sars8a
SARS coronavirus	NC_004718.3_CDS_27779_27898	0	0	0	0	0	ID=cds10;Parent=gene9;Dbxref=Genbank:NP_849176.1,
							GeneID:1489676;Name=NP_849176.1;gbkey=CDS;
							product=hypothetical protein sars8a;protein_id=NP_849176.1
SARS coronavirus	NC_004718.3_gene_27864_28118	0	0	0	0	0	ID=gene10;Dbxref=GeneID:1489677;Name=sars8b;
							gbkey=Gene;gene_biotype=protein_coding;locus_tag=sars8b
SARS coronavirus	NC_004718.3_CDS_27864_28118	0	0	0	0	0	ID=cds11;Parent=gene10;Dbxref=Genbank:NP_849177.1,
							GeneID:1489677;Name=NP_849177.1;gbkey=CDS;
							product=hypothetical protein sars8b;protein_id=NP_849177.1
SARS coronavirus	NC_004718.3_	0	0	0	0	0	ID=id11;Dbxref=GeneID:1489677;
	sequence_feature_28106_28111						Note=transcription regulatory sequence for mRNA9;
							gbkey=misc_feature
SARS coronavirus	NC_004718.3_gene_28120_29388	0	0	0	0	0	ID=gene11;Dbxref=GeneID:1489678;Name=N;
							gbkey=Gene;gene=N;gene_biotype=protein_coding;locus_tag=sars9a
SARS coronavirus	NC_004718.3_CDS_28120_29388	0	0	0	0	0	ID=cds12;Parent=gene11;Dbxref=Genbank:NP_828858.1,
							GeneID:1489678;Name=NP_828858.1;
							Note=As established by Krokhin et al. (2003)%2C the N-terminal methionine is
							removed%2C all other methionines are oxidized%2C and the resulting
							N-terminal serine is acetylated;experiment=inhibits the activity of
							cyclin-CDK complex and blocks S phase progression in mammalian cells;
							gbkey=CDS;gene=N;product=nucleocapsid protein;protein_id=NP_828858.1
SARS coronavirus	NC_004718.3_gene_28130_28426	0	0	0	0	0	ID=gene12;Dbxref=GeneID:1489679;Name=sars9b;gbkey=Gene;
							gene_biotype=protein_coding;locus_tag=sars9b
SARS coronavirus	NC_004718.3_CDS_28130_28426	0	0	0	0	0	ID=cds13;Parent=gene12;Dbxref=Genbank:NP_828859.1,
							GeneID:1489679;Name=NP_828859.1;gbkey=CDS;
							product=hypothetical protein sars9b;protein_id=NP_828859.1
Human coronavirus HKU1	NC_006577.2_gene_206_21753	1	NA	0	0	0	ID=gene0;Dbxref=GeneID:3200429;Name=orf1ab;
							gbkey=Gene;gene=orf1ab;gene_biotype=protein_coding;locus_tag=HCHV1gp1
Human coronavirus HKU1	NC_006577.2_CDS_206_13600	1	NA	0	0	0	ID=cds0;Parent=gene0;Dbxref=Genbank:YP_173236.1,GeneID:3200429;
							Name=YP_173236.1;exception=ribosomal slippage;gbkey=CDS;
							gene=orf1ab;product=orf1ab polyprotein;protein_id=YP_173236.1
Human coronavirus HKU1	NC_006577.2_CDS_13600_21753	0	NA	0	0	0	ID=cds0;Parent=gene0;Dbxref=Genbank:YP_173236.1,
							GeneID:3200429;Name=YP_173236.1;exception=ribosomal slippage;
							gbkey=CDS;gene=orf1ab;product=orf1ab polyprotein;protein_id=YP_173236.1
Human coronavirus HKU1	NC_006577.2_gene_22942_27012	0	NA	0	0	0	ID=gene2;Dbxref=GeneID:3200426;Name=S;gbkey=Gene;
							gene=S;gene_biotype=protein_coding;locus_tag=HCHV1gp3
Human coronavirus HKU1	NC_006577.2_CDS_22942_27012	0	NA	0	0	0	ID=cds2;Parent=gene2;Dbxref=Genbank:YP_173238.1,
							GeneID:3200426;Name=YP_173238.1;gbkey=CDS;gene=S;
							product=spike glycoprotein;protein_id=YP_173238.1
Human coronavirus HKU1	NC_006577.2_gene_27051_27380	0	NA	0	0	0	ID=gene3;Dbxref=GeneID:3200427;Name=orf4;
							gbkey=Gene;gene=orf4;gene_biotype=protein_coding;
							locus_tag=HCHV1gp4
Human coronavirus HKU1	NC_006577.2_CDS_27051_27380	0	NA	0	0	0	ID=cds3;Parent=gene3;Dbxref=Genbank:YP_173239.1,
							GeneID:3200427;Name=YP_173239.1;gbkey=CDS;
							gene=orf4;product=non-structural protein;protein_id=YP_173239.1
Human coronavirus HKU1	NC_006577.2_gene_27373_27621	0	NA	0	0	0	ID=gene4;Dbxref=GeneID:3200430;Name=E;gbkey=Gene;
							gene=E;gene_biotype=protein_coding;locus_tag=HCHV1gp5
Human coronavirus HKU1	NC_006577.2_CDS_27373_27621	0	NA	0	0	0	ID=cds4;Parent=gene4;Dbxref=Genbank:YP_173240.1,
							GeneID:3200430;Name=YP_173240.1;gbkey=CDS;gene=E;
							product=small membrane protein;protein_id=YP_173240.1
Human coronavirus HKU1	NC_006577.2_gene_27633_28304	0	NA	0	0	0	ID=gene5;Dbxref=GeneID:3200428;Name=M;gbkey=Gene;
							gene=M;gene_biotype=protein_coding;locus_tag=HCHV1gp6
Human coronavirus HKU1	NC_006577.2_CDS_27633_28304	0	NA	0	0	0	ID=cds5;Parent=gene5;Dbxref=Genbank:YP_173241.1,
							GeneID:3200428;Name=YP_173241.1;gbkey=CDS;gene=M;
							product=membrane glycoprotein;protein_id=YP_173241.1
Human coronavirus HKU1	NC_006577.2_gene_28320_29645	0	NA	0	0	0	ID=gene6;Dbxref=GeneID:3200423;Name=N;gbkey=Gene;
							gene=N;gene_biotype=protein_coding;locus_tag=HCHV1gp7
Human coronavirus HKU1	NC_006577.2_CDS_28320_29645	0	NA	0	0	0	ID=cds6;Parent=gene6;Dbxref=Genbank:YP_173242.1,
							GeneID:3200423;Name=YP_173242.1;gbkey=CDS;gene=N;
							product=nucleocapsid phosphoprotein;protein_id=YP_173242.1
Human coronavirus HKU1	NC_006577.2_gene_28342_28959	0	NA	0	0	0	ID=gene7;Dbxref=GeneID:3200424;Name=N2;gbkey=Gene;
							gene=N2;gene_biotype=protein_coding;locus_tag=HCHV1gp8
Human coronavirus HKU1	NC_006577.2_CDS_28342_28959	0	NA	0	0	0	ID=cds7;Parent=gene7;Dbxref=Genbank:YP_173243.1,
							GeneID:3200424;Name=YP_173243.1;gbkey=CDS;gene=N2;
							product=nucleocapsid phosphoprotein 2;protein_id=YP_173243.1
