## Supplementary File 3 for "Computational genomic analysis of the lung tissue microenvironment in COVID-19 patients"

### Sheet: Supp File 3A NL63 Genome viGEN 
Supplementary File 3A: shows the estimated viral genome copy numbers in 5 pediatric patients from the NL63-CoV dataset obtained using the viGEN pipeline
Table shows viral genome copy number values for all coronaviruses where copy number is more than 0. The genome level raw counts were converted into copy number values assuming that the read length was 150
Viral Genome	Sample1_R	Sample2_R	Sample3_R	Sample4_R	Sample5_R	Virus name
gi|12175745|ref|NC_002645.1|	0.13	9.19	13.22	4.11	9.58	Human coronavirus 229E
gi|49169782|ref|NC_005831.2|	0	0	0	1.07	8.26	Human coronavirus NL63
MK334044.1	0	0.02	0	0.04	3.69	Human coronavirus NL63 strain ChinaGD03, complete genome
MT039890	0.05	2.38	4.02	1.48	3.47	Severe acute respiratory syndrome coronavirus 2 isolate SNU01, complete genome
MT007544	0.03	2.29	4.13	1.53	3.12	Severe acute respiratory syndrome coronavirus 2 isolate Australia/VIC01/2020, complete genome
MT135044	0.05	2.07	3.2	1.28	2.58	Severe acute respiratory syndrome coronavirus 2 isolate SARS-CoV-2/235/human/2020/CHN, complete genome
MT135042	0.05	2.15	3.32	1.13	2.56	Severe acute respiratory syndrome coronavirus 2 isolate SARS-CoV-2/231/human/2020/CHN, complete genome
MT049951	0.04	1.92	3.2	1.13	2.56	Severe acute respiratory syndrome coronavirus 2 isolate SARS-CoV-2/Yunnan-01/human/2020/CHN, complete genome
MT135041	0.02	2.06	3.33	1.15	2.48	Severe acute respiratory syndrome coronavirus 2 isolate SARS-CoV-2/105/human/2020/CHN, complete genome
MK334043.1	0	0.01	0	0.07	2.41	Human coronavirus NL63 strain ChinaGD02, complete genome
MT135043	0.04	1.95	3.39	1.26	2.37	Severe acute respiratory syndrome coronavirus 2 isolate SARS-CoV-2/233/human/2020/CHN, complete genome
MN908947	0.02	1.52	2.57	0.78	2.13	Severe acute respiratory syndrome coronavirus 2 isolate Wuhan-Hu-1, complete genome
MT019531	0.01	1.07	1.98	0.61	1.54	Severe acute respiratory syndrome coronavirus 2 isolate BetaCoV/Wuhan/IPBCAMS-WH-03/2019, complete genome
MT019529	0.01	1.15	1.96	0.64	1.38	Severe acute respiratory syndrome coronavirus 2 isolate BetaCoV/Wuhan/IPBCAMS-WH-01/2019, complete genome
MK334045.1	0	0	0	0.02	1.23	Human coronavirus NL63 strain ChinaGD05, complete genome
MK334046.1	0	0.01	0	0.5	0.48	Human coronavirus NL63 strain ChinaGD01, complete genome
MK334047.1	0	0	0	0.52	0.48	Human coronavirus NL63 strain ChinaGD04, complete genome
gi|30271926|ref|NC_004718.3|	0.01	0.3	0.47	0.22	0.38	SARS coronavirus
MN975262	0	0.01	0.01	0.01	0.01	Severe acute respiratory syndrome coronavirus 2 isolate 2019-nCoV_HKU-SZ-005b_2020, complete genome
MT019532	0	0.01	0	0	0.01	Severe acute respiratory syndrome coronavirus 2 isolate BetaCoV/Wuhan/IPBCAMS-WH-04/2019, complete genome
MN996528	0	0	0.01	0.02	0.01	Severe acute respiratory syndrome coronavirus 2 isolate WIV04, complete genome
gi|85667876|ref|NC_006577.2|	0	0.01	0.01	0.7	0.01	Human coronavirus HKU1
gi|38018022|ref|NC_005147.1|	0.17	0.01	4.22	0	0	Human coronavirus OC43
gi|253756605|ref|NC_012950.1|	0	0.03	0.04	0	0	Human enteric coronavirus strain 4408
MN938384	0	0	0	0	0	Severe acute respiratory syndrome coronavirus 2 isolate 2019-nCoV_HKU-SZ-002a_2020, complete genome
MN985325	0	0	0	0	0	Severe acute respiratory syndrome coronavirus 2 isolate 2019-nCoV/USA-WA1/2020, complete genome
MN988668	0	0.01	0	0	0	Severe acute respiratory syndrome coronavirus 2 isolate 2019-nCoV WHU01, complete genome
MN988669	0	0	0	0	0	Severe acute respiratory syndrome coronavirus 2 isolate 2019-nCoV WHU02, complete genome
MN988713	0	0	0	0	0	Severe acute respiratory syndrome coronavirus 2 isolate 2019-nCoV/USA-IL1/2020, complete genome
MN994467	0	0	0	0	0	Severe acute respiratory syndrome coronavirus 2 isolate 2019-nCoV/USA-CA1/2020, complete genome
MN994468	0	0	0	0	0	Severe acute respiratory syndrome coronavirus 2 isolate 2019-nCoV/USA-CA2/2020, complete genome
MN996527	0	0	0	0	0	Severe acute respiratory syndrome coronavirus 2 isolate WIV02, complete genome
MN996529	0	0	0	0	0	Severe acute respiratory syndrome coronavirus 2 isolate WIV05, complete genome
MN996530	0	0	0	0	0	Severe acute respiratory syndrome coronavirus 2 isolate WIV06, complete genome
MN996531	0	0	0	0	0	Severe acute respiratory syndrome coronavirus 2 isolate WIV07, complete genome
MN997409	0	0	0	0	0	Severe acute respiratory syndrome coronavirus 2 isolate 2019-nCoV/USA-AZ1/2020, complete genome
MT012098	0	0	0	0	0	Severe acute respiratory syndrome coronavirus 2 isolate SARS-CoV-2/29/human/2020/IND, complete genome
MT019530	0	0	0	0	0	Severe acute respiratory syndrome coronavirus 2 isolate BetaCoV/Wuhan/IPBCAMS-WH-02/2019, complete genome
MT019533	0	0	0	0	0	Severe acute respiratory syndrome coronavirus 2 isolate BetaCoV/Wuhan/IPBCAMS-WH-05/2020, complete genome
MT020880	0	0	0	0	0	Severe acute respiratory syndrome coronavirus 2 isolate 2019-nCoV/USA-WA1-A12/2020, complete genome
MT020881	0	0	0	0	0	Severe acute respiratory syndrome coronavirus 2 isolate 2019-nCoV/USA-WA1-F6/2020, complete genome
MT027062	0	0	0	0	0	Severe acute respiratory syndrome coronavirus 2 isolate 2019-nCoV/USA-CA3/2020, complete genome
MT027063	0	0	0	0	0	Severe acute respiratory syndrome coronavirus 2 isolate 2019-nCoV/USA-CA4/2020, complete genome
MT027064	0	0	0	0	0	Severe acute respiratory syndrome coronavirus 2 isolate 2019-nCoV/USA-CA5/2020, complete genome
MT039873	0	0	0	0	0	Severe acute respiratory syndrome coronavirus 2 isolate HZ-1, complete genome
MT039887	0	0	0	0	0	Severe acute respiratory syndrome coronavirus 2 isolate 2019-nCoV/USA-WI1/2020, complete genome
MT039888	0	0	0	0	0	Severe acute respiratory syndrome coronavirus 2 isolate 2019-nCoV/USA-MA1/2020, complete genome
MT044257	0	0	0	0	0	Severe acute respiratory syndrome coronavirus 2 isolate 2019-nCoV/USA-IL2/2020, complete genome
MT044258	0	0	0	0	0	Severe acute respiratory syndrome coronavirus 2 isolate 2019-nCoV/USA-CA6/2020, complete genome
MT050493	0	0	0	0	0	Severe acute respiratory syndrome coronavirus 2 isolate SARS-CoV-2/166/human/2020/IND, complete genome
MT066175	0	0	0	0	0	Severe acute respiratory syndrome coronavirus 2 isolate SARS-CoV-2/NTU01/2020/TWN, complete genome
MT066176	0	0	0	0	0	Severe acute respiratory syndrome coronavirus 2 isolate SARS-CoV-2/NTU02/2020/TWN, complete genome
MT072688	0	0	0	0	0	Severe acute respiratory syndrome coronavirus 2 isolate SARS0CoV-2/61-TW/human/2020/ NPL, complete genome
MT093571	0	0	0	0	0	Severe acute respiratory syndrome coronavirus 2 isolate SARS-CoV-2/01/human/2020/SWE, complete genome
MT093631	0	0	0	0	0	Severe acute respiratory syndrome coronavirus 2 isolate SARS-CoV-2/WH-09/human/2020/CHN, complete genome
MT106052	0	0	0.01	0	0	Severe acute respiratory syndrome coronavirus 2 isolate 2019-nCoV/USA-CA7/2020, complete genome
MT106053	0	0	0	0	0	Severe acute respiratory syndrome coronavirus 2 isolate 2019-nCoV/USA-CA8/2020, complete genome
MT106054	0	0	0	0	0	Severe acute respiratory syndrome coronavirus 2 isolate 2019-nCoV/USA-TX1/2020, complete genome
MT118835	0	0	0	0	0	Severe acute respiratory syndrome coronavirus 2 isolate 2019-nCoV/USA-CA9/2020, complete genome
MT123290	0	0	0	0	0	Severe acute respiratory syndrome coronavirus 2 isolate SARS-CoV-2/IQTC01/human/2020/CHN, complete genome
MT123291	0	0.12	0.19	0.03	0	Severe acute respiratory syndrome coronavirus 2 isolate SARS-CoV-2/IQTC02/human/2020/CHN, complete genome
MT126808	0	0	0	0	0	Severe acute respiratory syndrome coronavirus 2 isolate SARS-CoV-2/SP02/human/2020/BRA, complete genome
MT152824	0	0	0	0	0	Severe acute respiratory syndrome coronavirus 2 isolate SARS-CoV-2/WA2/human/2020/USA, complete genome

### Sheet: Supp File 3B NL63 Genome Centr 
Supplementary File 3B: CENTRIFUGE metagenomics pipeline results on the NL63-CoV dataset	CENTRIFUGE VIRAL OUTPUT ON PATIENTS IN NL63-COV DATASET
Name	Min	Sample1	Sample2	Sample3	Sample4	Sample5	Lineage
Human betaherpesvirus 5	104	666	11744	1557	104	3048	Viruses>Herpesvirales>Herpesviridae>Betaherpesvirinae>Cytomegalovirus
Macaca mulatta polyomavirus 1	49	324	4561	602	49	1368	Viruses>Polyomaviridae>Betapolyomavirus
Escherichia virus M13	48	263	4289	481	48	1175	Viruses>Inoviridae>Inovirus
Streptococcus phage EJ-1	6	15	42	1701	6	981	Viruses>Caudovirales>Myoviridae>unclassified&nbsp;Myoviridae
Human coronavirus NL63	1	1			100	750	Viruses>Riboviria>Nidovirales>Cornidovirineae>Coronaviridae>Orthocoronavirinae>Alphacoronavirus>Setracovirus
Salmonella virus SP6	4	34	650	68	4	174	Viruses>Caudovirales>Podoviridae>Autographivirinae>Zindervirus
Aeromonas virus Aeh1	1		2	1		125	Viruses>Caudovirales>Myoviridae>Tevenvirinae
Enterobacteria phage fd	4	26	329	47	4	92	Viruses>Inoviridae>Inovirus>unclassified&nbsp;Inovirus
Staphylococcus phage StB27	11	11				44	Viruses>Caudovirales>Siphoviridae>Phietavirus>unclassified&nbsp;Phietavirus
Streptococcus phage K13	0	4	17	356	0	39	Viruses>Caudovirales>Siphoviridae>unclassified&nbsp;Siphoviridae
Severe acute respiratory syndrome-related coronavirus	31	583	103	61	54	31	Viruses>Riboviria>Nidovirales>Cornidovirineae>Coronaviridae>Orthocoronavirinae>Betacoronavirus>Sarbecovirus
Streptococcus phage phiARI0462	0	14	28	380	0	29	Viruses>Caudovirales>Siphoviridae>unclassified&nbsp;Siphoviridae
Streptococcus phage phiARI0004	6	6	116	285		26	Viruses>Caudovirales>Siphoviridae>unclassified&nbsp;Siphoviridae
Human endogenous retrovirus K	1	1	20	58	20	22	Viruses>Ortervirales>Retroviridae>unclassified&nbsp;Retroviridae>Human&nbsp;endogenous&nbsp;retroviruses
Streptococcus phage phiARI0131-1	0	10	54	474	0	21	Viruses>Caudovirales>Siphoviridae>unclassified&nbsp;Siphoviridae
Streptococcus phage IC1	0	4	12	179	0	18	Viruses>Caudovirales>Siphoviridae>unclassified&nbsp;Siphoviridae
Streptococcus phage phiARI0131-2	9	9	651	270		17	Viruses>Caudovirales>Siphoviridae>unclassified&nbsp;Siphoviridae
Streptococcus phage phiARI0031	4	4	13	93		17	Viruses>Caudovirales>Siphoviridae>unclassified&nbsp;Siphoviridae
Streptococcus phage DCC1738	9	9	24	289		16	Viruses>Caudovirales>Siphoviridae>unclassified&nbsp;Siphoviridae
Streptococcus phage YMC-2011	1	9		847	1	14	Viruses>Caudovirales>Siphoviridae>Moineauvirus>unclassified&nbsp;Moineauvirus
Proteus phage VB_PmiS-Isfahan	11	37	143	137	32	11	Viruses>Caudovirales>Siphoviridae>Nonanavirus>unclassified&nbsp;Nonanavirus
Streptococcus phage SM1	2	20	268	340	2	11	Viruses>Caudovirales>Siphoviridae>unclassified&nbsp;Siphoviridae
Streptococcus phage phiARI0746	6	6	67	445		10	Viruses>Caudovirales>Siphoviridae>unclassified&nbsp;Siphoviridae
Streptococcus phage SpSL1	8	12	1106	709	8	9	Viruses>Caudovirales>Siphoviridae>unclassified&nbsp;Siphoviridae
Streptococcus phage phiARI0468-1	0	2	20	157	0	8	Viruses>Caudovirales>Siphoviridae>unclassified&nbsp;Siphoviridae
Moumouvirus	6	106	169	39		6	Viruses>Mimiviridae>unclassified&nbsp;Mimiviridae
Streptococcus phage phiARI0460-1	0	12	89	262	0	5	Viruses>Caudovirales>Siphoviridae>unclassified&nbsp;Siphoviridae
Streptococcus phage 5093	1	4	6	59	1	4	Viruses>Caudovirales>Siphoviridae>unclassified&nbsp;Siphoviridae
Streptococcus phage PH10	1	43	1820	687	1	3	Viruses>Caudovirales>Siphoviridae>unclassified&nbsp;Siphoviridae
Streptococcus phage TP-778L	0		0	52		3	Viruses>Caudovirales>Siphoviridae>Brussowvirus>unclassified&nbsp;Brussowvirus
Streptococcus phage phiARI0923	2	4	522	169	6	2	Viruses>Caudovirales>Siphoviridae>unclassified&nbsp;Siphoviridae
Torque teno virus 11	2		33	3		2	Viruses>Anelloviridae>Alphatorquevirus
Clostridium phage c-st	2	32	23	26		2	Viruses>Caudovirales>Siphoviridae>unclassified&nbsp;Siphoviridae
Streptococcus phage MM1	0	3	138	147	0	2	Viruses>Caudovirales>Siphoviridae>unclassified&nbsp;Siphoviridae
Cafeteria roenbergensis virus	0	31	54	27	0	2	Viruses>Mimiviridae>Cafeteriavirus
Betacoronavirus 1	1	18	2	435		1	Viruses>Riboviria>Nidovirales>Cornidovirineae>Coronaviridae>Orthocoronavirinae>Betacoronavirus>Embecovirus
Streptococcus phage PH15	1	39	139	207	1	1	Viruses>Caudovirales>Siphoviridae>unclassified&nbsp;Siphoviridae
Murine coronavirus	1	81	78	21		1	Viruses>Riboviria>Nidovirales>Cornidovirineae>Coronaviridae>Orthocoronavirinae>Betacoronavirus>Embecovirus
Acanthamoeba polyphaga mimivirus	1	61	75	40	1	1	Viruses>Mimiviridae>Mimivirus
Bacillus virus G	1	72	33	17		1	Viruses>Caudovirales>Myoviridae
Streptococcus virus Sfi21	1	1		65		1	Viruses>Caudovirales>Siphoviridae>Moineauvirus
Torque teno virus 21	1	2	44			1	Viruses>Anelloviridae>Alphatorquevirus
Brevibacillus phage Sundance	1	1	31	2		1	Viruses>Caudovirales>Siphoviridae>unclassified&nbsp;Siphoviridae
Chrysochromulina ericina virus	1	27	25	9		1	Viruses>Phycodnaviridae>unclassified&nbsp;Phycodnaviridae
Streptococcus virus Cp1	1	1	2	26		1	Viruses>Caudovirales>Podoviridae>Picovirinae>Cepunavirus
Streptococcus phage phiARI0468-2	0	9	10	148	0	1	Viruses>Caudovirales>Siphoviridae>unclassified&nbsp;Siphoviridae
Streptococcus phage phiBHN167	0	3	103	82	0	0	Viruses>Caudovirales>Siphoviridae>unclassified&nbsp;Siphoviridae
Campylobacter virus CPX	0	2	34	1		0	Viruses>Caudovirales>Myoviridae>Eucampyvirinae>Fletchervirus
Caribou associated gemykrogvirus 1	124		124				Viruses>Genomoviridae>Gemykrogvirus
Bacillus virus Wip1	89	89					Viruses>Tectiviridae>Betatectivirus
Bovine associated gemykrogvirus 1	77		77				Viruses>Genomoviridae>Gemykrogvirus
Human coronavirus HKU1	68				68		Viruses>Riboviria>Nidovirales>Cornidovirineae>Coronaviridae>Orthocoronavirinae>Betacoronavirus>Embecovirus
Human coronavirus 229E	55		199	55			Viruses>Riboviria>Nidovirales>Cornidovirineae>Coronaviridae>Orthocoronavirinae>Alphacoronavirus>Duvinacovirus
Pipapillomavirus 2	47	47					Viruses>Papillomaviridae>Firstpapillomavirinae>Pipapillomavirus
Mycobacterium phage Jolie1	47		47				Viruses>Caudovirales>Siphoviridae>Bclasvirinae>unclassified&nbsp;Bclasvirinae
Yellow-breasted capuchin simian foamy virus	46		46				Viruses>Ortervirales>Retroviridae>Spumaretrovirinae>Simiispumavirus
Vibrio phage ICP2_2013_A_Haiti	43		43				Viruses>Caudovirales>Podoviridae>unclassified&nbsp;Podoviridae
Drosophila innubila nudivirus	42		42				Viruses>Nudiviridae>unclassified&nbsp;Nudiviridae
Anomala cuprea entomopoxvirus	25	25	26	203			Viruses>Poxviridae>Entomopoxvirinae>Alphaentomopoxvirus
Vibrio virus ValKK3	19	41	19				Viruses>Caudovirales>Myoviridae>Tevenvirinae>Schizotequatrovirus
Actinomyces virus Av1	18		18	54			Viruses>Caudovirales>Podoviridae>Picovirinae
Insect shangavirus	17		48	17			Viruses>Riboviria>Negarnaviricota>Polyploviricotina>Ellioviricetes>Bunyavirales>Peribunyaviridae>Shangavirus
Streptococcus phage A25	16		45	16			Viruses>Caudovirales>Siphoviridae>unclassified&nbsp;Siphoviridae
Geobacillus virus E3	14	30	14	16			Viruses>Caudovirales>Siphoviridae>unclassified&nbsp;Siphoviridae
Torque teno virus 15	10	61	10				Viruses>Anelloviridae>Alphatorquevirus
Yersinia virus Yen9-04	9	20	46	9			Viruses>Caudovirales>Myoviridae>Eneladusvirus
Sphingomonas phage PAU	9	9	20	26			Viruses>Caudovirales>Myoviridae>unclassified&nbsp;Myoviridae
Escherichia virus PBECO4	8	8	49	23			Viruses>Caudovirales>Myoviridae>Asteriusvirus
Escherichia virus 121Q	7	7	75	29			Viruses>Caudovirales>Myoviridae>Asteriusvirus
Torque teno virus 29	7	7	41				Viruses>Anelloviridae>Alphatorquevirus
Agrobacterium virus Atuph07	5	5	42	11			Viruses>Caudovirales>Myoviridae>Polybotosvirus
Colwellia phage 9A	4	30	4	279			Viruses>Caudovirales>Siphoviridae>unclassified&nbsp;Siphoviridae
Choristoneura biennis entomopoxvirus	4	48	18	4			Viruses>Poxviridae>Entomopoxvirinae>Betaentomopoxvirus
Clostridium phage phiCT453B	4	38	4				Viruses>Caudovirales>Myoviridae>unclassified&nbsp;Myoviridae
Human betaherpesvirus 7	3	3	76	115			Viruses>Herpesvirales>Herpesviridae>Betaherpesvirinae>Roseolovirus
Beet pseudoyellows virus	3		54	3			Viruses>Riboviria>Closteroviridae>Crinivirus
Eptesipox virus	3	5	3	28			Viruses>Poxviridae>unclassified&nbsp;Poxviridae
Enterococcus virus ECP3	2	2	59	10			Viruses>Caudovirales>Herelleviridae>Brockvirinae>Kochikohdavirus
Bacillus virus B4	2	2	54	12			Viruses>Caudovirales>Herelleviridae>Bastillevirinae>Bequatrovirus
African swine fever virus	2	9	27	2			Viruses>Asfarviridae>Asfivirus
Pectobacterium bacteriophage PM2	2		26	2			Viruses>Caudovirales>Myoviridae>Tevenvirinae>unclassified&nbsp;Tevenvirinae
Hemileuca species nucleopolyhedrovirus	1	12	135	1			Viruses>Baculoviridae>Alphabaculovirus
Torque teno virus 19	1	75	14	6	1		Viruses>Anelloviridae>Alphatorquevirus
Aureococcus anophagefferens virus	1	70	35	7	1		Viruses>Phycodnaviridae>unclassified&nbsp;Phycodnaviridae
uncultured crAssphage	1	1	63	2			Viruses>Caudovirales>Podoviridae>unclassified&nbsp;Podoviridae>crAss&#x2011;like&nbsp;viruses>environmental&nbsp;samples
Skunkpox virus	1	46	18	1			Viruses>Poxviridae>Chordopoxvirinae>Orthopoxvirus
Campylobacter virus CP21	1	34	3	2	1		Viruses>Caudovirales>Myoviridae>Eucampyvirinae>Firehammervirus
Lactobacillus virus LP65	1	7	33	1			Viruses>Caudovirales>Herelleviridae
Heterosigma akashiwo virus 01	1	30	14	1			Viruses>Phycodnaviridae>Raphidovirus
Fowlpox virus	1	29	2	5	1		Viruses>Poxviridae>Chordopoxvirinae>Avipoxvirus
Cyanophage P-RSM6	1	7	28	1			Viruses>Caudovirales>Myoviridae>unclassified&nbsp;Myoviridae
Haemophilus virus HP2	1	27	2		1		Viruses>Caudovirales>Myoviridae>Peduovirinae>Hpunavirus
Nitrincola phage 1M3-16	1	1	27				Viruses>Caudovirales>unclassified&nbsp;Caudovirales
Pacmanvirus A23	1	12	26	1			Viruses>unclassified&nbsp;viruses
Choristoneura fumiferana granulovirus	0	0	226	1			Viruses>Baculoviridae>Betabaculovirus
Streptococcus phage phiARI0468-4	0	0	206	125	0		Viruses>Caudovirales>Siphoviridae>unclassified&nbsp;Siphoviridae
Salmonella virus BPS17L1	0	189	0	1			Viruses>Caudovirales>Myoviridae>Ounavirinae>Felixounavirus
Torque teno virus 24	0	0	94		1		Viruses>Anelloviridae>Alphatorquevirus
Haemophilus virus HP1	0	62	7	2	0		Viruses>Caudovirales>Myoviridae>Peduovirinae>Hpunavirus
Prochlorococcus phage P-SSM4	0	0	28	2			Viruses>Caudovirales>Myoviridae>unclassified&nbsp;Myoviridae

### Sheet: Supp File 3C NL63 Gene Count
Supplementary File 3C shows the NL63 viral gene/CDS counts in the nasopharyngeal microenvironment of the NL63-CoV dataset Showing only counts with sum of counts > 0, and only those regions where at-least 2 samples are non zero values. The “Wuhan seafood market pneumonia virus isolate Wuhan-Hu-1, complete genome” is represented as “SARS-COV-2” in this table
Species	Region	Sample1	Sample2	Sample3	Sample4	Sample5	Annotation
Human NL63 coronavirus	NC_005831.2_region_1_27553	NA	NA	NA	196	1518	genomic
Human NL63 coronavirus	NC_005831.2_five_prime_UTR_1_286	NA	NA	NA	3	67	5' UTR
Human NL63 coronavirus	NC_005831.2_gene_287_20475	NA	NA	NA	127	999	Name=HCNV63gp1
Human NL63 coronavirus	NC_005831.2_CDS_287_12439	NA	NA	NA	61	538	Name=YP_003766.2;Note=translated via -1 ribosomal frameshift;product=replicase polyprotein 1ab
Human NL63 coronavirus	NC_005831.2_CDS_12439_20475	NA	NA	NA	66	461	Name=YP_003766.2;Note=translated via -1 ribosomal frameshift;product=replicase polyprotein 1ab
Human NL63 coronavirus	NC_005831.2_gene_20472_24542	NA	NA	NA	40	241	Name=HCNV63gp2
Human NL63 coronavirus	NC_005831.2_CDS_20472_24542	NA	NA	NA	40	241	Name=YP_003767.1;product=spike protein;
Human NL63 coronavirus	NC_005831.2_gene_24542_25219	NA	NA	NA	14	121	Name=HCNV63gp3
Human NL63 coronavirus	NC_005831.2_CDS_24542_25219	NA	NA	NA	14	121	Name=YP_003768.1;product=protein 3;
Human NL63 coronavirus	NC_005831.2_gene_25200_25433	NA	NA	NA	7	52	Name=HCNV63gp4
Human NL63 coronavirus	NC_005831.2_CDS_25200_25433	NA	NA	NA	7	52	Name=YP_003769.1;Note=small membrane protein;protein_id=YP_003769.1
Human NL63 coronavirus	NC_005831.2_gene_25442_26122	NA	NA	NA	7	71	Name=HCNV63gp5
Human NL63 coronavirus	NC_005831.2_CDS_25442_26122	NA	NA	NA	7	71	Name=YP_003770.1;product=membrane protein;
Human NL63 coronavirus	NC_005831.2_gene_26133_27266	NA	NA	NA	4	61	Name=HCNV63gp6
Human NL63 coronavirus	NC_005831.2_CDS_26133_27266	NA	NA	NA	4	61	Name=YP_003771.1;product=nucleocapsid protein;
SARS-COV-2	NC_045512.2_region_1_29903	8	354	681	235	492	genomic
SARS-COV-2	NC_045512.2_three_prime_	8	354	681	235	492	3' UTR
	UTR_29675_29903
Human Coronavirus 229E	NC_002645.1_region_1_27317	24	1673	2407	749	1745	genomic
Human Coronavirus 229E	NC_002645.1_gene_293_20568	0	212	60	0	0	Name=HCoV229Egp1
Human Coronavirus 229E	NC_002645.1_CDS_293_12520	0	42	56	0	0	Name=NP_073549.1;product=replicase polyprotein 1ab;
Human Coronavirus 229E	NC_002645.1_CDS_12520_20568	0	170	4	0	0	Name=NP_073549.1;product=replicase polyprotein 1ab;
Human Coronavirus 229E	NC_002645.1_CDS_293_12550	0	42	56	0	0	Name=NP_073550.1;product=replicase polyprotein 1a;
Human Coronavirus 229E	NC_002645.1_gene_20570_24091	0	61	56	0	0	Name=S
Human Coronavirus 229E	NC_002645.1_CDS_20570_24091	0	61	56	0	0	Name=NP_073551.1;gene=S;product=surface glycoprotein
SARS coronavirus	NC_004718.3_region_1_29751	1	59	94	43	76	genomic
Human coronavirus HKU1	NC_006577.2_region_1_29926	NA	2	1	140	1	genomic
Human coronavirus HKU1	NC_006577.2_gene_206_21753	NA	2	0	66	0	gbkey=Gene;gene=orf1ab
Human coronavirus HKU1	NC_006577.2_CDS_206_13600	NA	2	0	31	0	Name=YP_173236.1;exception=ribosomal slippage;product=orf1ab polyprotein
Human coronavirus HKU1	NC_006577.2_gene_21773_22933	NA	0	1	25	1	Name=HE
Human coronavirus HKU1	NC_006577.2_CDS_21773_22933	NA	0	1	25	1	Name=YP_173237.1;gene=HE;product=hemagglutinin-esterase glycoprotein
